# Cellular integration of surface and nutrient signals during the early stage of filamentous growth in *Saccharomyces cerevisiae*

**DOI:** 10.64898/2026.09.02.748872

**Authors:** Shashank Pandey, Marine Louvet, Hyojun Kim, Delphine Studer, Valentin Borgeat, Vincent Vincenzetti, Yves Dusserre, Morgan Delarue, Serge Pelet

**Author notes:** Department of Plant Molecular Biology, University of Lausanne, Lausanne, Switzerland (Delphine Studer). Laboratory of Microbiology and Microtechnology, Ecole Polytechnique Fédérale de Lausanne, Lausanne, Switzerland (Valentin Borgeat). Equal contributions (Marine Louvet, Hyojun Kim, Delphine Studer).

## Abstract

Budding yeast cells can transition from vegetative to filamentous growth under specific environmental stimuli. *Saccharomyces cerevisiae* has served as a model to understand this process, which is linked to the virulence of many fungal pathogens. One manifestation of filamentation in *S. cerevisiae* is the formation of pseudohyphal cells, which are elongated and divide in a polarized manner. Here, we established a live-cell imaging assay to monitor this morphogenetic transition and developed a set of fluorescent expression reporters to probe the activity of various signaling pathways during the first 10 hours of this transition. This approach allowed us to identify the stimulus that activates the filamentous growth Mitogen-Activated Protein Kinase (fgMAPK) pathway, which has long evaded identification. Our results indicate that the fgMAPK cascade senses mechanical cues and becomes activated when cells grow on a solid surface. In addition, we have observed that the stimulation of the transcription factor Gln3 regulated by the TOR pathway in low ammonium condition correlates with the elongation of the cells.
