## Supplementary Information for "Cellular integration of surface and nutrient signals during the early stage of filamentous growth in *Saccharomyces cerevisiae*"

### Sheet: plasmids expression reporters
Plasmid Number	Description	Backbone	FluorescentProtein	Promoter	REF	Promoter sequence
pNJ22	pFLO11-qV	pSIV-URA	quadruple-Venus	FLO11 -3.2 -0 kB
pSH7	pYCT1-qV	pSIV-URA	quadruple-Venus	YCT1 -1.0 - 0kB
pSH13	pBS-Tec1-Ste12-qV	pSIV-URA	quadruple-Venus	pCYC1 with Ty1 (90 bp)	Laloux et al. Nucleic Acids Research, 1994	gagctcCTGATGAAGCAGGTGTTGTTGTCTGTTGAGAGTTAGCCTTAGTGGAAGCCTTCTCACATTCTTCTGTTTTGGAAGCTGAAACGTCTAACGatcgatattatatatatgtgtgcgacgacacatgatcatatgggatgcatgtgctctgtatgtatataaaactcttgttttcttcttttctctaaatattctttccttatacattaggacctttgcagcataaattactatacttctatagacacacaaacacaaatacacacactaaattaatagggccc
pSH16	pNB Tec1-Ste12-qV	pSIV-URA	quadruple-Venus	pCYC1 with mutated Ty1		gagctcCTGATGAAGCAGGTGTTGTTGTCTGTTGAGAGTTAGCCTTAGTGGAAGCCTTCTCGAATTCTTCTGAAGAGGAAGCTGCAGCGTCTAACGatcgatattatatatatgtgtgcgacgacacatgatcatatgggatgcatgtgctctgtatgtatataaaactcttgttttcttcttttctctaaatattctttccttatacattaggacctttgcagcataaattactatacttctatagacacacaaacacaaatacacacactaaattaatagggccc
pSH24	pBS-GCN4-qV	pSIV-URA	quadruple-Venus	pCYC1 with 6 GCN4 BS (ATGACTCAT)	Dijk van et al. Genome Research, 2017	gagctccagacaactaaatgggagttacaactaaacATGACTCATagttaATGACTCATaaaatATGACTCATctgctATGACTCATttttcttcttgatatatagATGACTCATccaccATGACTCATacgagacacatacagcatcgatattatatatatgtgtgcgacgacacatgatcatatgggatgcatgtgctctgtatgtatataaaactcttgttttcttcttttctctaaatattctttccttatacattaggacctttgcagcataaattactatacttctatagacacacaaacacaaatacacacactaaattaatagggccc
pSH23	pNB GCN4 qV	pSIV-URA	quadruple-Venus	pCYC1 with 6 GCN4 NB (ATtACTCAT)		gagctccagacaactaaatgggagttacaactaaacATTACTCATagttaATTACTCATaaaatATTACTCATctgctATTACTCATttttcttcttgatatatagATTACTCATccaccATTACTCATacgagacacatacagcatcgatattatatatatgtgtgcgacgacacatgatcatatgggatgcatgtgctctgtatgtatataaaactcttgttttcttcttttctctaaatattctttccttatacattaggacctttgcagcataaattactatacttctatagacacacaaacacaaatacacacactaaattaatagggccc
pSH26	pBS-GLN3-qV	pSIV-URA	quadruple-Venus	pCYC1 with 7 GLN3 BS (GATAAG)		gagctccagacaactaaatgggagttGATAAGaGATAAGtcttaaagggCTTATCaCTTATCatggatagcaactgctgtaacataattttcttctccatatatagcgtggtaGATAAGccaacaattcCTTATCcCTTATCagcatcgatattatatatatgtgtgcgacgacacatgatcatatgggatgcatgtgctctgtatgtatataaaactcttgttttcttcttttctctaaatattctttccttatacattaggacctttgcagcataaattactatacttctatagacacacaaacacaaatacacacactaaattaatagggccc
pSH25	pNB GLN3 qV	pSIV-URA	quadruple-Venus	pCYC1 with 7 GLN3 NB (GCAAAG)		gagctccagacaactaaatgggagttGCAAAGaGCAAAGtcttaaagggCTTTGCaCTTTGCatggatagcaactgctgtaacataattttcttctccatatatagcgtggtaGCAAAGccaacaattcCTTTGCcCTTTGCagcatcgatattatatatatgtgtgcgacgacacatgatcatatgggatgcatgtgctctgtatgtatataaaactcttgttttcttcttttctctaaatattctttccttatacattaggacctttgcagcataaattactatacttctatagacacacaaacacaaatacacacactaaattaatagggccc
pSH22	pBS-MSN2-qV	pSIV-URA	quadruple-Venus	pCYC1 with 4 MSN2 BS (CCCCT)	Hansen et al. Cell Reports, 2015	gagctccagaagCCCCTgcgagcgatgcaCCCCTcctacaagggcacgcgatCCCCTacgtccaaagttgtgCCCCTgctgtaacataattttcttctccatatatagcgtggtaggccacccaacaattcacgagacacatacagcatcgatattatatatatgtgtgcgacgacacatgatcatatgggatgcatgtgctctgtatgtatataaaactcttgttttcttcttttctctaaatattctttccttatacattaggacctttgcagcataaattactatacttctatagacacacaaacacaaatacacacactaaattaatagggccc
pSH33	pNB MSN2 qV	pSIV-URA	quadruple-Venus	pCYC1 with 4 MSN2 BS (CAACT)		gagctccagaCAACTaaatgggagttaCAACTaaacgtatcttaaagggaCAACTatgtaaaatggatagCAACTgctgtaacataattttcttctccatatatagcgtggtaggccacccaacaattcacgagacacatacagcatcgatattatatatatgtgtgcgacgacacatgatcatatgggatgcatgtgctctgtatgtatataaaactcttgttttcttcttttctctaaatattctttccttatacattaggacctttgcagcataaattactatacttctatagacacacaaacacaaatacacacactaaattaatagggccc
pSH37	pBS-FLO8-qV	pSIV-URA	quadruple-Venus	pCYC1 with FLO11 (250 bp)	Kim et al. Molecular and Cellular Biology, 2004	gagctcTTCCTATTCTCATCGAGAGCCGAGCCATACACCTAAGGTGGACAGAAAGCTAAAATTCCAACAGAAAAATCTAACATCTTTGCTCCCTTACAAGTAGGAACGCTAGCGTATCAACCCATCTCCAGATTTGCCCAGCATTTCTGTAGAACACCCAATGCGAATGAAGACTAATGAATATTGTAAAGACAAAAAATAGGAAAAGTTTAATTGGTGATGGTTCTCACCACCGCAAAACGGTCCCTTGCATGCATTGAGGTCATGCAatcgatattatatatatgtgtgcgacgacacatgatcatatgggatgcatgtgctctgtatgtatataaaactcttgttttcttcttttctctaaatattctttccttatacattaggacctttgcagca…
pSH36	pNB FLO8 qV	pSIV-URA	quadruple-Venus	pCYC1 with mutated FLO11 (250 bp)		gagctcTTCCTATTCTCATCGAGAGCCGAGCCATACACCTAAGGTGGACAGAAAGCTAAAATTCCAACAGAAAAATCTAACATCGAGCCTCCCTTACAAGTAGGAACGCTAGCGTATCAACCCATCTCCAGAGAGCCCCAGCATTTCTGTAGAACACCCAATGCGAATGAAGACTAATGAATATTGTAAAGACAAAAAATAGGAAAAGTTTAATTGGTGATGGTTCTCACCACCGGCTCACGGTCCCTTGCATGCATTGAGGTCATGCAatcgatattatatatatgtgtgcgacgacacatgatcatatgggatgcatgtgctctgtatgtatataaaactcttgttttcttcttttctctaaatattctttccttatacattaggacctttgcagca…
pSH40	pBS-CAT8-qV	pSIV-URA	quadruple-Venus	pCYC1 with MLS1 mutated with 2 strong CAT8 sites (TCCATTCATCCGA)		gagctcACCCTACATTGCTATCCATTCATCCGAAATCCCCATATCATAGCTTCCATTCATCCGATGAAGTTAGTCGACatcgatattatatatatgtgtgcgacgacacatgatcatatgggatgcatgtgctctgtatgtatataaaactcttgttttcttcttttctctaaatattctttccttatacattaggacctttgcagcataaattactatacttctatagacacacaaacacaaatacacacactaaattaatagggccc
pSH39	pBS-Cat8-Weak-qV	pSIV-URA	quadruple-Venus	pCYC1 with MLS1 (72 bp)	Roth et al. Current Genetics, 2004	gagctcACCCTACATTGCTATCGGCTCAATGGAAATCCCCATATCATAGCTTCCATTGGGCCGATGAAGTTAGTCGACatcgatattatatatatgtgtgcgacgacacatgatcatatgggatgcatgtgctctgtatgtatataaaactcttgttttcttcttttctctaaatattctttccttatacattaggacctttgcagcataaattactatacttctatagacacacaaacacaaatacacacactaaattaatagggccc
pSH38	pNB-CAT8-qV	pSIV-URA	quadruple-Venus	pCYC1 with MLS1 2 NB CAT8 sites (TACTCTCAATCTA)		gagctcACCCTACATTGCTATACTCTCAATCTAAATCCCCATATCATAGCTTACTCTCAATCTATGAAGTTAGTCGACatcgatattatatatatgtgtgcgacgacacatgatcatatgggatgcatgtgctctgtatgtatataaaactcttgttttcttcttttctctaaatattctttccttatacattaggacctttgcagcataaattactatacttctatagacacacaaacacaaatacacacactaaattaatagggccc
pSH61	pBS-GCN4-tSc	pSIV-LEU	triple-mScarlet-I3	pCYC1 with 6 GCN4 BS (ATGACTCAT)		gagctccagacaactaaatgggagttacaactaaacATGACTCATagttaATGACTCATaaaatATGACTCATctgctATGACTCATttttcttcttgatatatagATGACTCATccaccATGACTCATacgagacacatacagcatcgatattatatatatgtgtgcgacgacacatgatcatatgggatgcatgtgctctgtatgtatataaaactcttgttttcttcttttctctaaatattctttccttatacattaggacctttgcagcataaattactatacttctatagacacacaaacacaaatacacacactaaattaatagggccc

### Sheet: Reporter strains
Strain	Derived from	Description	Plasmid	Genotype	Figure
ySP775		Wild type diploid		Σ1278b, MATa/MATα, ura3-52/ura3-52
yVB43	ySP775	Lys21-2A-NLS-Cherry	pVB63	Lys21-2A-2XNLS-mCherry:NAT
ySH116		Wild type diploid		Σ1278b, MATa/MATα, ura3-52/ura3-52 LEU2::hisG / LEU2::hisG HIS3::hisG / HIS3::hisG
ySH110	yVB43	pFLO11-qV	pNJ22	URA3::pSIV-URA pFLO11-qV / ura3-52	1
ySH105	yVB43	pYCT1-qV	pSH7	URA3::pSIV-URA pYCT1-qV / ura3-52	1
ySH98	yVB43	pBS-Ste12/Tec1-qV	pSH13	URA3::pSIV-URA pBS-Ste12/Tec1-qV / ura3-52	2, 3, 5, 6
ySH101	yVB43	pNB-Ste12/Tec1-qV	pSH16	URA3::pSIV-URA pNB-Ste12/Tec1-qV / ura3-52	2, 3, 6
ySH118	yVB43	pBS-GCN4-qV	pSH24	URA3::pSIV-URA pBS-Gcn4-qV / ura3-52	2, 3
ySH117	yVB43	pNB GCN4 qV	pSH23	URA3::pSIV-URA pNB-Gcn4-qV / ura3-52	2, 3
ySH120	yVB43	pBS-GLN3-qV	pSH26	URA3::pSIV-URA pBS-Gln3-qV / ura3-52	2, 3
ySH119	yVB43	pNB GLN3 qV	pSH25	URA3::pSIV-URA pNB-Gln3-qV / ura3-52	2, 3
ySH96	yVB43	pBS-MSN2-qV	pSH22	URA3::pSIV-URA pBS-Msn2-qV / ura3-52	2, 3
ySH128	yVB43	pNB MSN2 qV	pSH33	URA3::pSIV-URA pNB-Msn2-qV / ura3-52	2, 3
ySH184	yVB43	pBS-FLO8-qV	pSH37	URA3::pSIV-URA pBS-Flo8-qV / ura3-52	2, 3
ySH183	yVB43	pNB FLO8 qV	pSH36	URA3::pSIV-URA pNB-Flo8-qV / ura3-52	2, 3
ySH144	yVB43	pBS-CAT8-qV	pSH40	URA3::pSIV-URA pBS-Cat8-qV / ura3-52	2, 3
ySH143	yVB43	pBS-Cat8-Weak-qV	pSH39	URA3::pSIV-URA pNB-Cat8-weak-qV / ura3-52	2, 3
ySH142	yVB43	pNB CAT8 qV	pSH38	URA3::pSIV-URA pNB-Cat8-qV / ura3-52	2, 3
ySP1400	ySH116	pBS-Gln3-qV pBS-Gcn4-tSc	pSH26 pSH61	HTA2-CFP:HIS / HTA2 URA3::pSIV-URA pBS-Gln3-qV / ura3-52 LEU2::pSIV-LEU pBS-Gcn4 tScarlet-I3 / LEU2::hisG	4

### Sheet: Gene deletions
Strain	Derived from	Description	Genotype	Figure
ySH290	ySH98	MATα spore from ySH98	MATα Lys21-2A-2XNLS-mCherry:NAT URA3::pSIV-URA pBS-Ste12/Tec1-qV
ySH292	ySH290	Cassette switch from NAT -> KAN	MATα Lys21-2A-2XNLS-mCherry:KAN URA3::pSIV-URA pBS-Ste12/Tec1-qV
ySP933	ySP775	MATa spore from ySP775	MATa ura3-52
ySP936	ySP775	MATα spore from ySP775	MATα ura3-52
ySP1488		pBS-Ste12/tec1-qV tec1∆	MATα / MATa Lys21-2A-2XNLS-mCherry:KAN / LYS21 URA3::pSIV-URA pBS-Ste12/Tec1-qV / ura3-52 TEC1::NAT / TEC1::NAT	5
ySP1489		pBS-Ste12/tec1-qV msb2∆	MATα / MATa Lys21-2A-2XNLS-mCherry:KAN / LYS21 URA3::pSIV-URA pBS-Ste12/Tec1-qV / ura3-52 MSB2::NAT / MSB2::NAT	5
ySP1490		pBS-Ste12/tec1-qV opy2∆	MATα / MATa Lys21-2A-2XNLS-mCherry:KAN / LYS21 URA3::pSIV-URA pBS-Ste12/Tec1-qV / ura3-52 OPY2::NAT / OPY2::NAT	5
ySP1529		pBS-Ste12/tec1-qV yps1∆	MATα / MATa Lys21-2A-2XNLS-mCherry:KAN / LYS21 URA3::pSIV-URA pBS-Ste12/Tec1-qV / ura3-52 YSP1::NAT / YSP1::NAT	5
ySP1530		pBS-Ste12/tec1-qV aro80∆	MATα / MATa Lys21-2A-2XNLS-mCherry:KAN / LYS21 URA3::pSIV-URA pBS-Ste12/Tec1-qV / ura3-52 ARO80::NAT / ARO80::NAT	5

### Sheet: CRISPR
KSS1 analogue sensitive: kss1-as
Guide RNA
GGTATGTAAAGTATTGAACATGG
Plasmid	pSH55	tcgcgcgtttcggtgatgacggtgaaaacctctgacacatgcagctcccggagacggtcacagcttgtctgtaagcggatgccgggagcagacaagcccgtcagggcgcgtcagcgggtgttggcgggtgtcggggctggcttaactatgcggcatcagagcagattgtactgagagtgcaccataccaccttttcaattcatcattttttttttattcttttttttgatttcggtttccttgaaatttttttgattcggtaatctccgaacagaaggaagaacgaaggaaggagcacagacttagattggtatatatacgcatatgGACATGGAGGCCCAGAATACCCTCCTTGACAGTCTTGACGTGCGCAGCTCAGGGGCATGATGTGACTGTCGC…
Cas9 promoter	sgRNA promoter	Yeast Marker	Yeast Origin	Bacterial Resistance
pTDH3	pSNR52	KAN	2 micron	Amp
Repair DNA
agtatattggataaagtaaggccagtatccatagacaaactaaacgctgtttatCTTGTTGCCGAACTTATGGAAACTGACTTACAGAAAGTCATAAACAACCAAAACTCTGGATTCAGCACACTGTCTGACGATCACGTGCAGTATTTCACTTATCAGatcctcagagccttaaagtctattcacagtgcacaagttatccatagagacataaag
Verification
Forward	GGAGCGTACGGAACAGTATGTT	Reverse	CGTACTCCGTCATGAATCCTACC
Strain	Derived from	Description	Genotype	Figure
ySH230	ySH96	pBS-Ste12/Tec1-qV kss1-as	MATα / MATa Lys21-2A-2XNLS-mCherry:NAT / LYS21 URA3::pSIV-URA pBS-Ste12/Tec1-qV / ura3-52 kss1-as / kss1-as
ySH232	ySH118	pBS-Gcn4-qV kss1-as	MATα / MATa Lys21-2A-2XNLS-mCherry:NAT / LYS21 URA3::pSIV-URA pBS-Gcn4-qV / ura3-52 kss1-as / kss1-as
ySH234	ySH120	pBS-Gln3-qV kss1-as	MATα / MATa Lys21-2A-2XNLS-mCherry:NAT / LYS21 URA3::pSIV-URA pBS-Gln3-qV / ura3-52 kss1-as / kss1-as
ySH235	ySH96	pBS-Msn2-qV kss1-as	MATα / MATa Lys21-2A-2XNLS-mCherry:NAT / LYS21 URA3::pSIV-URA pBS-Msn2-qV / ura3-52 kss1-as / kss1-as
ySH237	ySH143	pBS-Cat8-qV kss1-as	MATα / MATa Lys21-2A-2XNLS-mCherry:NAT / LYS21 URA3::pSIV-URA pBS-Cat8-qV / ura3-52 kss1-as / kss1-as
ySH239	ySH184	pBS-Flo8-qV kss1-as	MATα / MATa Lys21-2A-2XNLS-mCherry:NAT / LYS21 URA3::pSIV-URA pBS-Flo8-qV / ura3-52 kss1-as / kss1-as
FLO11 internal tagging
Guide RNA
CTATGTTCCAATAGAAGCCTGGG
Plasmid	pVB83	tcgcgcgtttcggtgatgacggtgaaaacctctgacacatgcagctcccggagacggtcacagcttgtctgtaagcggatgccgggagcagacaagcccgtcagggcgcgtcagcgggtgttggcgggtgtcggggctggcttaactatgcggcatcagagcagattgtactgagagtgcaccataccaccttttcaattcatcattttttttttattcttttttttgatttcggtttccttgaaatttttttgattcggtaatctccgaacagaaggaagaacgaaggaaggagcacagacttagattggtatatatacgcatatgtagtgttgaagaaacatgaaattgcccagtattcttaacccaactgcacagaacaaaaacatgcaggaaacg…
Cas9 promoter	sgRNA promoter	Yeast Marker	Yeast Origin	Bacterial Resistance
pTDH3	pSNR52	URA3	2 micron	Amp
Repair DNA
Forward	tgtctactggttgtgacaactatgacaatcaaggctactctcaaacagatttcccTGGTTTTTACTGGAATATCGACTGCGATAATAATTGCGCTCCGGCGGCCGCTCTAGAACTA
Reverse mCitrine	ggtactggagcagaagagctttcagtagtagagctggatggagttggtacAGAAGAACCAGAAGAACCTTTGTACAATTCATCCATACCA
Reverse mCherry	ggtactggagcagaagagctttcagtagtagagctggatggagttggtacAGAAGAACCAGAAGATCCCTTGTACAGCTCGTCC
mCitrine template	pGTU - mCitrine
mCherry template	pGTU - mCherry
Verification
Upstream mCitrine	For	ACAACCCACTTGTTTCCCGT	Rev	CATACCATGGGTAATACCAGC	Downstream mCitrine	For	AGAGAGACCACATGGTCTT	Rev	TCGCTTGGACTGGTTGAACA
Upstream mCherry	For	ACAACCCACTTGTTTCCCGT	Rev	GCCGTCCTCGAAGTTCAT	Downstream mCherry	For	ATGAACTTCGAGGACGGC	Rev	TCGCTTGGACTGGTTGAACA
Strain	Derived from	Description	Genotype	Figure
ySP953	ySP936	Hta2-tdiRFP	MATα Hta2-tdiRFP:KAN
yVB44	ySP953	Flo11 A-mCitrine-B	MATα Hta2-tdiRFP:KAN Flo11-A-mCitrine-B
ySP1394	yVB44	Flo11 A-mCitrine-B	MATα Hta2-tdiRFP:URA Flo11-A-mCitrine-B
ySH89	ySP933	Hta2-tdiRFP	MATa Hta2-tdiRFP:NAT
ySH97	ySH89	Flo11 A-mCherry-B	MATa Hta2-tdiRFP:NAT Flo11-A-mCherry-B
ySP1431	ySH97 X ySP1394	Flo11 A-mCherry-B Flo11 A-mCitrine-B	MATα / MATa Hta2-tdiRFP:NAT/Hta2-tdiRFP:URA Flo11-A-mCherry-B / Flo11-A-mCitrine-B	S3

### Sheet: Other plasmids
Plasmid Number	Description	Backbone
pVB63	2A-NLS-mCherry	pGT-NAT
